# Sex- and age-specific development of ssRNA virus receptor expression in the human brain

**DOI:** 10.1101/2023.10.11.561925

**Authors:** Leanne Monteiro, Negeen Halabian, Jiawei Li, Maheshwar Panday, Nadine Barone, Peiyi Wang, Kathryn M. Murphy

## Abstract

Neurotropic single-stranded RNA (ssRNA) viruses can disrupt brain function, yet little is known about how host virus receptor expression develops across the human lifespan or whether these trajectories differ between females and males. We focused on postnatal development using postmortem transcriptomic data from 33 human donors (4 months–82 years; both sexes), comprising 52 cerebral hemispheres and 15 brain areas, to characterize developmental patterns of 67 host receptor genes that mediate entry of major ssRNA viral families. Using sex-specific LOESS trajectory modelling, hierarchical clustering, and sliding-window differential expression analyses, we identified multiple non-linear developmental programs governing virus receptor expression. About half of female–male gene–area trajectory pairs exhibited divergent developmental patterns. Sex differences were most pronounced in the cortex, where high-dimensional receptor expression profiles were sufficient to predict the sex of individual cases. Sex differential expression was most frequent during early childhood, coinciding with sensitive periods of cortical circuit refinement. A targeted prenatal analysis revealed that virus receptor expression was predominantly male-biased before birth, contrasting with the predominantly female-biased expression observed during the early postnatal period. Although receptors from most viral families were broadly distributed across developmental programs, a subset of sex-by-age expression clusters showed some enrichment for specific viral lineages and glial-associated cell-type signatures. Together, these findings reveal that virus receptor expression in the human brain is organized into structured, sex-biased trajectories that dynamically reorganize over development, providing the first developmental atlas of viral entry receptors in the human brain.

**Significance Statement:** Many viruses that affect the brain use host receptors to enter cells, yet it is unclear how these receptors are expressed across the human lifespan or whether their expression differs between females and males. Using human postmortem brain transcriptomic data spanning infancy to older adulthood, we show that virus receptor genes follow dynamic, sex-biased developmental trajectories, particularly in the cortex. These patterns are strongest during early childhood and are sufficient to distinguish female and male expression profiles at the individual level. Rather than acting as static entry points, virus receptors are embedded within developmental and neuroimmune programs. These findings provide a developmental framework for understanding why vulnerability to neuroinfectious disease may vary by age, brain area, and sex.
