## Supplementary Tables for "Sex- and age-specific development of ssRNA virus receptor expression in the human brain": Supplementary Table 1.xlsx

### Sheet: Postnatal Donors Kang 2011 
Brain area values indicate the number of cerebral hemisphere cases for each brain area (0 = absent, 1 = one hemisphere, 2 = both hemispheres).
Postnatal Donors
Donor	PMI	Sex	Age	A1C	AMY	CBC	DFC	HIP	IPC	ITC	M1C	MFC	OFC	S1C	STC	V1C	VFC	MD
HSB121	10	M	4 months	2	2	2	2	2	2	2	2	2	2	2	2	2	2	2
HSB132	22	M	4 months	2	2	2	2	2	2	2	2	2	2	2	2	2	2	2
HSB139	20	M	4 months	1	1	1	1	1	1	1	1	1	1	1	1	1	1	1
HSB131	26	F	6 months	1	1	1	1	1	1	1	1	1	1	1	1	1	1	1
HSB171	18	M	10 months	0	0	1	1	0	1	1	0	1	1	1	1	1	1	1
HSB122	18	F	1 Y	2	2	2	2	2	2	2	2	2	2	2	2	2	2	2
HSB143	12	F	2 Y	2	1	2	2	1	2	2	2	2	2	2	2	2	2	1
HSB172	16	M	3 Y	1	1	1	1	1	1	1	1	1	1	1	1	1	1	0
HSB173	8	F	3 Y	1	1	1	0	1	1	1	1	0	0	1	1	1	1	1
HSB118	20	M	4 Y	1	1	1	1	1	1	1	1	1	0	1	1	1	1	1
HSB141	30	M	8 Y	1	1	1	1	1	1	1	1	1	1	1	1	1	1	1
HSB174	16	M	8 Y	1	1	1	1	1	1	1	0	1	1	0	1	1	1	0
HSB175	22	F	11 Y	1	1	1	1	1	1	1	1	1	1	1	1	1	1	0
HSB124	20	F	13 Y	2	1	2	2	2	2	2	2	2	2	2	2	1	2	2
HSB119	15	M	15 Y	1	1	1	1	0	1	1	1	1	1	1	1	1	1	1
HSB105	28	M	18 Y	2	1	1	2	2	2	2	2	2	2	2	2	2	2	0
HSB127	10	F	19 Y	1	1	1	1	1	1	1	1	1	1	1	1	1	1	1
HSB130	18	F	21 Y	1	1	1	1	1	1	1	1	1	1	1	1	1	1	1
HSB142	18	M	22 Y	2	2	2	2	2	2	2	2	2	2	2	2	2	2	2
HSB136	11	M	23 Y	2	2	2	2	2	2	2	2	2	2	2	2	2	2	2
HSB133	21	F	27 Y	0	1	1	1	0	1	1	0	1	1	0	0	1	0	0
HSB125	8	M	28 Y	2	0	0	0	0	0	0	0	2	2	0	0	0	0	1
HSB126	10	F	30 Y	1	1	2	2	1	2	2	2	2	2	2	2	2	2	2
HSB145	18	M	36 Y	2	2	2	2	2	2	2	2	2	2	2	2	2	2	2
HSB123	13	M	37 Y	2	2	1	2	2	2	2	2	2	2	2	2	2	2	2
HSB187	10	F	37 Y	2	2	2	2	2	2	2	2	2	2	2	2	2	2	2
HSB135	31	F	40 Y	2	2	1	2	1	2	2	2	2	2	2	2	2	2	2
HSB144	28	M	40 Y	2	2	2	2	2	2	2	2	2	2	2	2	2	2	2
HSB183	19	M	42 Y	1	1	1	1	1	1	1	1	1	1	1	1	1	1	1
HSB182	13	M	55 Y	1	0	1	1	1	1	1	0	1	1	0	1	1	1	1
HSB106	4	M	64 Y	2	2	2	2	2	2	2	2	2	2	2	2	2	2	2
HSB111	13	F	70 Y	2	2	1	2	2	2	2	2	2	2	2	2	2	2	2
HSB156	16	F	82 Y	2	2	2	2	2	2	2	2	2	1	2	2	2	1	2

### Sheet: Prenatal Donors Kang 2011
Brain area values indicate the number of cerebral hemisphere cases for each brain area (0 = absent, 1 = one hemisphere, 2 = both hemispheres).
Prenatal Donors
Donor	PMI	Sex	Age	A1C	DFC	IPC	ITC	M1C	MFC	OFC	S1C	STC	V1C	VFC	M1C&S1C
HSB103	2	M	13 PCW	2	2	2	2	2	2	2	2	2	2	2	0
HSB114	1	M	13 PCW	2	2	2	2	2	2	2	2	2	1	2	0
HSB149	2	F	13 PCW	2	2	2	2	2	2	2	2	2	2	2	0
HSB154	1~3	M	16 PCW	1	1	1	1	0	1	1	0	1	1	1	1
HSB178	1~3	M	16 PCW	0	2	2	2	2	2	2	2	2	2	2	0
HSB96	2	M	16 PCW	2	2	2	0	0	2	0	0	2	2	2	2
HSB97	1	F	17 PCW	2	2	2	0	0	2	2	0	2	2	2	2
HSB98	2	F	19 PCW	2	2	2	0	0	2	0	0	2	2	2	2
HSB100	4	F	19 PCW	2	2	2	2	2	2	2	2	2	2	2	0
HSB99	2	F	21 PCW	2	2	2	0	0	2	0	0	2	2	2	2
HSB102	>13	F	21 PCW	2	2	2	2	2	2	2	2	2	2	2	0
HSB107	20	F	21 PCW	2	2	2	2	2	2	2	2	2	2	2	0
HSB92	4	M	21 PCW	1	1	1	1	1	1	1	1	1	1	1	0
HSB159	2	M	22 PCW	2	2	2	1	2	2	2	1	2	2	2	0
HSB169	19	F	25 PCW	1	0	0	0	0	0	0	0	1	0	0	0
HSB155	13	F	35 PCW	2	2	2	2	2	2	2	2	2	2	2	0
HSB194	20	M	37 PCW	2	2	2	2	2	2	2	2	2	2	2	0

### Sheet: Brain Area Code
A1C	Primary auditory (A1) cortex
AMY	Amygdala
CBC	Cerebellar cortex
DFC	Dorsolateral prefrontal cortex
HIP	Hippocampus
IPC	Posterior inferior parietal cortex
ITC	Inferior temporal cortex
M1C	Primary motor (M1) cortex
MFC	Medial prefrontal cortex
OFC	Orbital prefrontal cortex
S1C	Primary somatosensory (S1) cortex
STC	Superior temporal cortex
V1C	Primary visual (V1) cortex
VFC	Ventrolateral prefrontal cortex
MD	Mediodorsal nucleus of the thalamus

### Sheet: Samples per brain area
Postnatal							Prenatal
Brain Area	Female	Male	Total				Brain Area	Female	Male	Total
A1C	20	28	48				A1C	17	12	29
AMY	19	24	43				DFC	16	14	30
CBC	20	25	45				IPC	16	14	30
DFC	21	27	48				ITC	10	11	21
HIP	18	25	43				M1C	10	11	21
IPC	22	27	49				MFC	16	14	30
ITC	22	27	49				OFC	12	12	24
M1C	21	24	45				S1C	10	10	20
MFC	21	29	50				STC	17	14	31
OFC	20	28	48				V1C	16	13	29
S1C	21	25	46				VFC	16	14	30
STC	21	27	48				M1C&S1C	6	3	9
V1C	21	27	48				Total	162	142	304
VFC	20	27	47
MD	19	24	43
Total	306	394	700

### Sheet: Cause of death
Postnatal				Prenatal
Cause of Death	Count	Donor		Cause of Death	Count	Donor
Sudden Infant Death Syndrome	5	HSB132, HSB139, HSB121, HSB131, HSB118		Elective termination	11	HSB103, HSB114, HSB149, HSB154, HSB178 HSB96, HSB97, HSB98, HSB100, HSB99, HSB92
Hyperthermia	1	HSB171		Bronchopneumonia	1	HSB102
Accident	4	HSB122, HSB143, HB174, HSB175		Previable birth	1	HSB107
Respiratory Insufficiency	1	HSB173		Miscarriage	1	HSB159
Asphyxia	1	HSB172		Respiratiory insufficency	1	HSB169
Acute myocarditis	1	HSB141		Suffocation with umbilical cord	1	HSB155
Homicide	3	HSB124, HSB119, HSB136		Osteogenesis imperfecta type II	1	HSB194
Heart failure	12	HSB105, HSB125, HSB127, HSB142, HSB133, HSB126, HSB145, HSB187, HSB144, HSB135, HSB183, HSB182		TOTAL	17
Anaphylaxis	1	HSB130
Subarachnoid hemorrhage	1	HSB123
Undetermined/Natural	1	HSB106
Aortic Dissection	1	HSB111
Pulmonary embolism	1	HSB156
TOTAL	33
